# Large-scale skin metagenomics reveals extensive prevalence, coordination, and functional adaptation of skin microbiome dermotypes across body sites

**DOI:** 10.1101/2025.04.24.650393

**Authors:** Chengchen Li, Aarthi Ravikrishnan, Indrik Wijaya, Ahmad Nazri Mohamed Naim, Jean-Sebastien Gounot, Stephen Wearne, Yue Yuan On, Eliza Xin Pei Ho, Eileen Png, Junmei Samantha Kwah, Shree Harsha Vijaya Chandra, Qi Yan Ang, Minghao Chia, Ng Hui Qi Amanda, Srinivas Ramasamy, Yik Weng Yew, Marie Loh, Ruo Yan Ong, Faith Ng, Sze Han Lee, James Chan, The HELIOS Study team, Viduthalai Rasheedkhan Regina, Thomas Dawson, John Chambers, John Common, Niranjan Nagarajan

## Abstract

While skin microbiome studies have increasingly highlighted its importance in health and disease, our understanding of inter-individual heterogeneity in structure and function remains limited, impacting the ability to develop microbiome-based stratification and therapeutics. Powered by comprehensive skin microbiome characterization in a multi-ethnic population-based cohort (>3,550 shotgun metagenomes across 18 sampling sites), we established significant undescribed inter-individual heterogeneity and the extensive prevalence of distinct microbial configurations (17 species-resolution dermotypes) in seven out of nine body sites. Combining functional *in silico* and *in vitro* studies revealed insights into how these dermotypes assemble as a function of niche-dependent microbial interactions (e.g. hypoxia-dependent inhibition of *S. hominis* by *S. epidermidis*/*M. luteus*) and metabolic resource utilization (e.g. differential galactose and histidine metabolism). Integration of demographic, skin physiological, and behavioral data further identified >30 significant associations with host attributes. Cross-site analysis revealed remarkable coordination across disparate skin regions (predictive AUC-ROC>0.8) and bilateral consistency (Pearson ρ>0.95), emphasizing the role of specific microbial and host factors in shaping dermotypes. Finally, we provide multiple lines of evidence that dermotype states impact the risk for skin discomfort (e.g. irritation, itch) and diseases (e.g. eczema), that when combined with our highly accurate dermotype classifiers (AUC-ROC>0.98), provide a new paradigm for understanding skin microbiome function and stratifying patients in the context of skin and other diseases.
