## Supplementary File 12 for "Large-scale skin metagenomics reveals extensive prevalence, coordination, and functional adaptation of skin microbiome dermotypes across body sites"

### Sheet: Sheet1
Time	Blank Rep 1	Blank Rep 2	Blank Rep 3	BHI Rep 1	BHI Rep 2	BHI Rep 3	BHI + 50ug/ml histidine Rep 1	BHI + 50ug/ml histidine Rep 2	BHI + 50ug/ml histidine Rep 3
0.000659722	0.104	0.102	0.103	0.196	0.196	0.197	0.199	0.199	0.198
0.0209028	0.101	0.1	0.102	0.203	0.203	0.204	0.202	0.209	0.206
0.0417361	0.102	0.1	0.101	0.243	0.244	0.244	0.228	0.252	0.249
0.0625694	0.104	0.102	0.103	0.295	0.296	0.296	0.285	0.307	0.302
0.0834028	0.105	0.103	0.104	0.361	0.361	0.36	0.344	0.374	0.353
0.104236	0.105	0.104	0.105	0.44	0.44	0.44	0.41	0.449	0.427
0.125069	0.104	0.103	0.103	0.515	0.515	0.514	0.479	0.529	0.518
0.145903	0.104	0.103	0.103	0.614	0.614	0.614	0.566	0.614	0.604
0.166736	0.106	0.104	0.105	0.7	0.7	0.7	0.665	0.693	0.689
0.187569	0.105	0.104	0.104	0.777	0.778	0.778	0.755	0.774	0.768
0.208403	0.105	0.104	0.104	0.87	0.87	0.87	0.861	0.856	0.899
0.229236	0.106	0.105	0.106	0.943	0.943	0.943	0.93	0.95	1.001
0.250069	0.106	0.105	0.105	1.04	1.04	1.039	1.034	1.032	1.069
0.270903	0.105	0.104	0.104	1.107	1.107	1.107	1.093	1.105	1.202
0.291736	0.105	0.104	0.104	1.227	1.227	1.226	1.218	1.187	1.299
0.312569	0.106	0.105	0.106	1.271	1.271	1.27	1.266	1.236	1.359
0.333403	0.107	0.106	0.106	1.302	1.302	1.302	1.309	1.273	1.403
0.354236	0.106	0.105	0.105	1.393	1.393	1.392	1.386	1.385	1.415
0.375069	0.106	0.106	0.106	1.438	1.438	1.438	1.426	1.419	1.441
0.395903	0.107	0.106	0.106	1.475	1.475	1.475	1.466	1.442	1.484
0.416736	0.107	0.106	0.106	1.493	1.493	1.493	1.484	1.478	1.492
0.437569	0.108	0.107	0.107	1.524	1.524	1.524	1.507	1.509	1.513
0.458403	0.107	0.106	0.106	1.525	1.525	1.524	1.51	1.506	1.523
0.479236	0.107	0.106	0.106	1.554	1.554	1.553	1.534	1.537	1.54
0.500069	0.108	0.107	0.107	1.542	1.542	1.542	1.53	1.527	1.537
0.520903	0.107	0.105	0.106	1.564	1.564	1.564	1.555	1.552	1.557
0.541736	0.108	0.107	0.107	1.587	1.587	1.587	1.578	1.572	1.581
0.562569	0.108	0.107	0.107	1.591	1.591	1.59	1.581	1.572	1.584
0.583403	0.108	0.107	0.107	1.601	1.601	1.601	1.592	1.575	1.594
0.604236	0.107	0.106	0.106	1.604	1.604	1.604	1.592	1.575	1.597
0.625069	0.108	0.107	0.107	1.622	1.622	1.621	1.608	1.594	1.615
0.645903	0.108	0.107	0.108	1.637	1.637	1.637	1.622	1.603	1.625
0.666736	0.107	0.106	0.106	1.635	1.635	1.634	1.62	1.6	1.63
0.687569	0.107	0.106	0.106	1.641	1.641	1.64	1.628	1.607	1.638
0.708403	0.107	0.106	0.106	1.657	1.657	1.657	1.647	1.623	1.656
0.729236	0.108	0.107	0.107	1.65	1.65	1.65	1.64	1.62	1.653
0.750069	0.108	0.107	0.107	1.673	1.673	1.673	1.662	1.64	1.672
0.770903	0.107	0.106	0.106	1.665	1.665	1.665	1.657	1.636	1.664
0.791736	0.107	0.106	0.106	1.69	1.69	1.69	1.684	1.662	1.691
0.812569	0.107	0.106	0.106	1.689	1.689	1.689	1.68	1.66	1.69
0.833403	0.109	0.108	0.108	1.708	1.708	1.708	1.702	1.68	1.705
0.854236	0.108	0.106	0.107	1.716	1.716	1.716	1.705	1.688	1.716
0.875069	0.107	0.106	0.106	1.719	1.719	1.719	1.711	1.695	1.717
0.895903	0.107	0.107	0.107	1.723	1.723	1.723	1.713	1.698	1.723
0.916736	0.108	0.108	0.108	1.729	1.729	1.728	1.719	1.706	1.729
0.937569	0.107	0.106	0.106	1.732	1.732	1.732	1.726	1.712	1.731
0.958403	0.109	0.108	0.108	1.736	1.736	1.735	1.733	1.722	1.737
0.979236	0.108	0.108	0.108	1.735	1.735	1.734	1.729	1.723	1.737
1.00007	0.107	0.106	0.106	1.739	1.739	1.738	1.74	1.736	1.749
1.0209	0.107	0.106	0.106	1.743	1.743	1.743	1.746	1.74	1.754
1.04174	0.107	0.106	0.106	1.744	1.744	1.744	1.748	1.745	1.755
1.06257	0.108	0.107	0.107	1.744	1.744	1.744	1.751	1.751	1.758
1.0834	0.108	0.106	0.106	1.744	1.744	1.743	1.753	1.754	1.761
1.10424	0.109	0.107	0.108	1.743	1.743	1.742	1.755	1.758	1.766
1.12507	0.109	0.107	0.108	1.737	1.737	1.737	1.752	1.754	1.762
1.1459	0.107	0.106	0.106	1.733	1.733	1.732	1.768	1.759	1.768
1.16674	0.107	0.106	0.106	1.739	1.739	1.739	1.773	1.77	1.776
1.18757	0.107	0.106	0.106	1.731	1.731	1.73	1.77	1.767	1.774
1.2084	0.107	0.106	0.106	1.727	1.727	1.727	1.777	1.774	1.781
1.22924	0.107	0.106	0.106	1.72	1.72	1.719	1.779	1.774	1.78
1.25007	0.109	0.107	0.108	1.715	1.715	1.715	1.78	1.778	1.784
1.2709	0.109	0.108	0.108	1.71	1.71	1.71	1.781	1.78	1.783
1.29174	0.109	0.108	0.108	1.702	1.702	1.702	1.78	1.78	1.782
1.31257	0.107	0.106	0.106	1.69	1.69	1.689	1.783	1.783	1.784
1.3334	0.109	0.107	0.108	1.688	1.688	1.687	1.789	1.785	1.791
1.35424	0.107	0.106	0.106	1.674	1.674	1.674	1.787	1.788	1.79
1.37507	0.109	0.108	0.109	1.667	1.667	1.667	1.78	1.781	1.785
1.3959	0.109	0.108	0.108	1.662	1.662	1.662	1.785	1.788	1.792
1.41674	0.107	0.106	0.106	1.644	1.644	1.644	1.78	1.785	1.784
1.43757	0.109	0.108	0.108	1.643	1.643	1.643	1.787	1.789	1.79
1.4584	0.109	0.108	0.108	1.637	1.637	1.637	1.789	1.789	1.791
1.47924	0.107	0.106	0.107	1.631	1.631	1.631	1.788	1.792	1.793
1.50007	0.107	0.106	0.106	1.615	1.615	1.615	1.785	1.79	1.789
1.5209	0.107	0.106	0.106	1.612	1.612	1.611	1.785	1.794	1.791
1.54174	0.109	0.108	0.108	1.604	1.604	1.603	1.78	1.79	1.789
1.56257	0.11	0.108	0.108	1.595	1.595	1.595	1.785	1.796	1.794
1.5834	0.11	0.108	0.108	1.593	1.593	1.592	1.78	1.795	1.79
1.60422	0.109	0.108	0.108	1.59	1.59	1.59	1.775	1.793	1.782
1.62507	0.108	0.107	0.107	1.584	1.584	1.584	1.773	1.79	1.788
1.6459	0.109	0.107	0.108	1.577	1.577	1.577	1.765	1.789	1.782
1.66674	0.109	0.107	0.108	1.574	1.574	1.574	1.766	1.793	1.783
1.68757	0.109	0.108	0.108	1.567	1.567	1.567	1.76	1.787	1.778
1.7084	0.109	0.108	0.108	1.566	1.566	1.566	1.761	1.787	1.777
1.72924	0.107	0.106	0.106	1.563	1.563	1.563	1.771	1.788	1.776
1.75007	0.109	0.107	0.108	1.56	1.56	1.56	1.768	1.782	1.772
1.7709	0.108	0.107	0.107	1.564	1.564	1.563	1.772	1.785	1.771
1.79174	0.107	0.106	0.106	1.557	1.557	1.557	1.769	1.782	1.769
1.81257	0.107	0.106	0.106	1.549	1.549	1.549	1.761	1.771	1.76
1.8334	0.108	0.107	0.108	1.556	1.556	1.556	1.768	1.774	1.765
1.85424	0.107	0.106	0.106	1.55	1.55	1.549	1.765	1.769	1.763
1.87507	0.109	0.108	0.108	1.544	1.544	1.543	1.763	1.768	1.761
1.8959	0.108	0.107	0.108	1.544	1.544	1.544	1.759	1.766	1.758
1.91674	0.109	0.107	0.108	1.538	1.538	1.538	1.758	1.764	1.758
1.93757	0.108	0.107	0.108	1.542	1.542	1.542	1.764	1.77	1.761
1.9584	0.108	0.107	0.107	1.552	1.552	1.551	1.765	1.77	1.763
1.97924	0.107	0.106	0.106	1.548	1.548	1.547	1.76	1.765	1.76
2.00007	0.107	0.106	0.106	1.542	1.542	1.542	1.76	1.766	1.761
2.0209	0.108	0.107	0.107	1.54	1.54	1.539	1.756	1.765	1.757
2.04174	0.106	0.105	0.106	1.547	1.547	1.546	1.757	1.765	1.757
2.06257	0.108	0.108	0.108	1.547	1.547	1.547	1.757	1.766	1.756
2.0834	0.107	0.106	0.106	1.539	1.539	1.539	1.759	1.767	1.758
2.10424	0.108	0.107	0.108	1.537	1.537	1.537	1.756	1.763	1.755
2.12507	0.109	0.108	0.108	1.53	1.53	1.53	1.754	1.764	1.755
2.1459	0.109	0.107	0.107	1.515	1.515	1.515	1.75	1.759	1.749
2.16674	0.106	0.106	0.106	1.518	1.518	1.518	1.758	1.764	1.755
2.18757	0.107	0.106	0.106	1.512	1.512	1.512	1.752	1.762	1.753
2.2084	0.107	0.106	0.106	1.506	1.506	1.506	1.752	1.758	1.75
2.22924	0.106	0.106	0.106	1.502	1.502	1.502	1.752	1.758	1.751
2.25007	0.108	0.108	0.108	1.501	1.501	1.501	1.753	1.754	1.749
2.2709	0.109	0.108	0.109	1.51	1.51	1.51	1.75	1.754	1.747
2.29174	0.106	0.106	0.106	1.508	1.508	1.508	1.752	1.756	1.754
2.31257	0.106	0.106	0.106	1.506	1.506	1.505	1.753	1.753	1.751
2.3334	0.109	0.108	0.108	1.507	1.507	1.507	1.755	1.755	1.751
2.35424	0.106	0.106	0.106	1.506	1.506	1.506	1.755	1.755	1.751
2.37507	0.108	0.107	0.108	1.509	1.509	1.509	1.761	1.758	1.757
2.3959	0.109	0.107	0.108	1.493	1.493	1.493	1.749	1.751	1.747
2.41674	0.109	0.107	0.107	1.494	1.494	1.494	1.754	1.754	1.751
2.43757	0.107	0.106	0.106	1.494	1.494	1.494	1.757	1.755	1.752
2.4584	0.109	0.107	0.108	1.487	1.487	1.487	1.753	1.752	1.747
2.47924	0.106	0.106	0.106	1.492	1.492	1.491	1.757	1.756	1.753
2.50007	0.109	0.108	0.108	1.495	1.495	1.495	1.761	1.759	1.754
2.5209	0.107	0.105	0.106	1.492	1.492	1.492	1.754	1.753	1.75
2.54174	0.106	0.106	0.106	1.495	1.495	1.495	1.755	1.753	1.751
2.56257	0.106	0.106	0.106	1.498	1.498	1.498	1.757	1.753	1.752
2.5834	0.106	0.105	0.106	1.49	1.49	1.49	1.753	1.752	1.748
2.60424	0.109	0.107	0.108	1.498	1.498	1.498	1.757	1.754	1.752
2.62507	0.109	0.108	0.108	1.499	1.499	1.499	1.761	1.756	1.752
2.6459	0.106	0.105	0.106	1.495	1.495	1.494	1.757	1.754	1.752
2.66674	0.105	0.105	0.105	1.488	1.488	1.488	1.758	1.751	1.747
2.68757	0.106	0.105	0.105	1.504	1.504	1.503	1.757	1.754	1.752
2.7084	0.106	0.105	0.105	1.498	1.498	1.497	1.755	1.754	1.75
2.72924	0.106	0.106	0.106	1.518	1.518	1.518	1.762	1.758	1.757
2.75007	0.106	0.106	0.106	1.518	1.518	1.517	1.764	1.758	1.757
2.7709	0.106	0.105	0.106	1.507	1.507	1.507	1.755	1.75	1.749
2.79174	0.109	0.107	0.108	1.517	1.517	1.517	1.749	1.746	1.743
2.81257	0.109	0.108	0.108	1.526	1.526	1.525	1.752	1.75	1.746
2.8334	0.108	0.108	0.108	1.523	1.523	1.523	1.755	1.751	1.749
2.85424	0.108	0.108	0.108	1.521	1.521	1.521	1.752	1.749	1.748
2.87507	0.108	0.108	0.108	1.545	1.545	1.545	1.761	1.756	1.756
2.8959	0.106	0.105	0.105	1.535	1.535	1.535	1.752	1.748	1.746
2.91674	0.109	0.108	0.108	1.525	1.525	1.525	1.748	1.748	1.743
2.93757	0.108	0.108	0.108	1.54	1.54	1.539	1.751	1.748	1.745
2.9584	0.108	0.108	0.108	1.534	1.534	1.534	1.749	1.747	1.74
2.97922	0.108	0.108	0.108	1.529	1.529	1.529	1.748	1.746	1.741
3.00007	0.109	0.108	0.108	1.539	1.539	1.539	1.751	1.748	1.743
3.0209	0.109	0.108	0.109	1.538	1.538	1.537	1.751	1.75	1.744
3.04174	0.108	0.108	0.108	1.525	1.525	1.524	1.748	1.744	1.74
3.06257	0.109	0.108	0.108	1.521	1.521	1.521	1.75	1.749	1.744
3.0834	0.106	0.105	0.105	1.517	1.517	1.516	1.749	1.747	1.741
3.10424	0.106	0.106	0.107	1.51	1.51	1.51	1.747	1.745	1.739
3.12507	0.106	0.105	0.105	1.515	1.515	1.515	1.747	1.745	1.739
3.1459	0.106	0.105	0.105	1.516	1.516	1.515	1.747	1.746	1.738
3.16674	0.105	0.105	0.104	1.51	1.51	1.51	1.746	1.747	1.739
3.18757	0.106	0.105	0.105	1.511	1.511	1.511	1.745	1.746	1.739
3.2084	0.109	0.108	0.108	1.514	1.514	1.513	1.748	1.748	1.744
3.22924	0.109	0.108	0.108	1.551	1.551	1.55	1.753	1.752	1.752
3.25007	0.109	0.109	0.109	1.529	1.529	1.529	1.753	1.753	1.749
3.2709	0.106	0.105	0.105	1.506	1.506	1.506	1.744	1.743	1.74
3.29174	0.105	0.105	0.104	1.506	1.506	1.506	1.746	1.747	1.744
3.31257	0.106	0.106	0.106	1.51	1.51	1.51	1.748	1.748	1.746
3.3334	0.106	0.105	0.105	1.52	1.52	1.519	1.746	1.748	1.742
3.35424	0.106	0.105	0.105	1.52	1.52	1.519	1.75	1.751	1.748
3.37507	0.106	0.106	0.106	1.505	1.505	1.505	1.745	1.748	1.744
3.3959	0.106	0.105	0.105	1.503	1.503	1.503	1.745	1.748	1.743
3.41674	0.106	0.105	0.105	1.509	1.509	1.509	1.748	1.75	1.747
3.43757	0.106	0.106	0.106	1.5	1.5	1.5	1.744	1.747	1.742
3.4584	0.109	0.109	0.109	1.497	1.497	1.497	1.743	1.748	1.744
3.47924	0.106	0.105	0.104	1.497	1.497	1.497	1.743	1.748	1.743
3.50007	0.106	0.105	0.104	1.496	1.496	1.496	1.744	1.749	1.744
3.5209	0.109	0.108	0.108	1.509	1.509	1.509	1.749	1.756	1.75
3.54174	0.106	0.105	0.105	1.498	1.498	1.498	1.745	1.751	1.745
3.56257	0.109	0.108	0.109	1.489	1.489	1.489	1.741	1.748	1.742
3.5834	0.106	0.105	0.105	1.494	1.494	1.493	1.742	1.748	1.744
3.60424	0.106	0.105	0.105	1.493	1.493	1.493	1.743	1.749	1.744
3.62507	0.106	0.105	0.105	1.488	1.488	1.488	1.745	1.751	1.745
3.6459	0.106	0.105	0.105	1.486	1.486	1.486	1.743	1.75	1.743
3.66674	0.105	0.104	0.104	1.493	1.493	1.493	1.748	1.758	1.75
3.68757	0.106	0.105	0.104	1.484	1.484	1.483	1.742	1.75	1.743
3.7084	0.109	0.109	0.108	1.498	1.498	1.498	1.749	1.755	1.748
3.72924	0.106	0.105	0.104	1.497	1.497	1.496	1.747	1.754	1.747
3.75007	0.106	0.105	0.105	1.482	1.482	1.481	1.744	1.752	1.743
3.7709	0.106	0.105	0.104	1.525	1.525	1.525	1.756	1.765	1.757
3.79174	0.109	0.108	0.108	1.494	1.494	1.493	1.747	1.754	1.748
3.81257	0.108	0.108	0.108	1.497	1.497	1.497	1.752	1.758	1.752
3.8334	0.108	0.107	0.107	1.48	1.48	1.48	1.748	1.754	1.746
3.85424	0.106	0.105	0.104	1.484	1.484	1.483	1.75	1.757	1.748
3.87507	0.106	0.105	0.104	1.506	1.506	1.506	1.758	1.764	1.756
3.8959	0.108	0.107	0.107	1.485	1.485	1.485	1.751	1.758	1.751
3.91674	0.106	0.105	0.105	1.492	1.492	1.491	1.76	1.766	1.755
3.93757	0.109	0.108	0.107	1.489	1.489	1.488	1.757	1.762	1.755
3.9584	0.106	0.105	0.105	1.487	1.487	1.487	1.759	1.764	1.755
3.97924	0.109	0.108	0.108	1.495	1.495	1.494	1.761	1.766	1.757
4.00007	0.106	0.105	0.104	1.494	1.494	1.494	1.764	1.769	1.758
4.0209	0.109	0.108	0.108	1.49	1.49	1.489	1.764	1.766	1.758
4.04174	0.106	0.105	0.104	1.492	1.492	1.492	1.768	1.773	1.762
4.06257	0.109	0.108	0.109	1.491	1.491	1.491	1.768	1.771	1.761
4.0834	0.109	0.108	0.108	1.495	1.495	1.495	1.772	1.773	1.761
4.10424	0.106	0.104	0.104	1.489	1.489	1.489	1.772	1.772	1.762
4.12507	0.109	0.107	0.107	1.495	1.495	1.494	1.774	1.775	1.763
4.1459	0.106	0.105	0.105	1.48	1.48	1.48	1.775	1.775	1.762
4.16667	0.109	0.109	0.109	1.478	1.478	1.478	1.776	1.774	1.761
4.1875	0.106	0.105	0.105	1.481	1.481	1.481	1.779	1.78	1.763
4.20833	0.106	0.105	0.105	1.471	1.471	1.471	1.78	1.778	1.763
4.22917	0.105	0.105	0.105	1.478	1.478	1.477	1.781	1.777	1.763
4.25	0.109	0.109	0.109	1.477	1.477	1.476	1.78	1.779	1.764
4.27083	0.109	0.108	0.109	1.486	1.486	1.486	1.784	1.781	1.768
4.29167	0.109	0.108	0.108	1.478	1.478	1.478	1.783	1.783	1.764
4.3125	0.105	0.104	0.103	1.487	1.487	1.487	1.791	1.787	1.771
4.33333	0.106	0.105	0.104	1.499	1.499	1.498	1.79	1.788	1.772
4.35417	0.109	0.108	0.108	1.488	1.488	1.488	1.789	1.789	1.771
4.375	0.106	0.105	0.104	1.489	1.489	1.489	1.792	1.791	1.772
4.39583	0.106	0.105	0.104	1.489	1.489	1.489	1.792	1.792	1.77
4.41667	0.106	0.104	0.104	1.516	1.516	1.516	1.801	1.8	1.78
4.4375	0.106	0.105	0.105	1.497	1.497	1.497	1.796	1.793	1.775
4.45833	0.105	0.104	0.104	1.492	1.492	1.492	1.798	1.794	1.778
4.47917	0.106	0.105	0.105	1.488	1.488	1.488	1.798	1.795	1.778
4.5	0.109	0.107	0.107	1.489	1.489	1.489	1.797	1.792	1.775
4.52083	0.106	0.105	0.104	1.498	1.498	1.497	1.803	1.797	1.778
4.54167	0.106	0.105	0.104	1.505	1.505	1.504	1.803	1.796	1.779
4.5625	0.106	0.106	0.105	1.495	1.495	1.494	1.802	1.796	1.779
4.58333	0.109	0.107	0.107	1.503	1.503	1.503	1.805	1.801	1.781
4.60417	0.106	0.104	0.104	1.518	1.518	1.518	1.809	1.805	1.787
4.625	0.106	0.105	0.104	1.498	1.498	1.497	1.804	1.798	1.782
4.64583	0.106	0.106	0.105	1.493	1.493	1.493	1.804	1.8	1.782
4.66667	0.106	0.104	0.104	1.485	1.485	1.485	1.8	1.795	1.777
4.6875	0.105	0.104	0.104	1.495	1.495	1.494	1.804	1.799	1.779
4.70833	0.109	0.108	0.108	1.489	1.489	1.489	1.804	1.801	1.781
4.72917	0.106	0.105	0.105	1.496	1.496	1.496	1.806	1.802	1.784
4.75	0.105	0.105	0.105	1.499	1.499	1.498	1.811	1.806	1.788
4.77083	0.106	0.104	0.103	1.489	1.489	1.489	1.807	1.801	1.784
4.79167	0.106	0.104	0.104	1.487	1.487	1.487	1.806	1.798	1.781
4.8125	0.109	0.108	0.108	1.481	1.481	1.481	1.803	1.798	1.78
4.83333	0.106	0.105	0.105	1.473	1.473	1.473	1.804	1.797	1.782
4.85417	0.104	0.103	0.103	1.467	1.467	1.467	1.804	1.799	1.783
4.875	0.106	0.105	0.104	1.476	1.476	1.475	1.803	1.799	1.777
4.89583	0.106	0.104	0.104	1.481	1.481	1.481	1.805	1.797	1.779
4.91667	0.109	0.108	0.108	1.485	1.485	1.484	1.805	1.799	1.781
4.9375	0.105	0.104	0.104	1.494	1.494	1.494	1.81	1.802	1.784
4.95833	0.106	0.104	0.104	1.507	1.507	1.506	1.815	1.808	1.79
4.97917	0.109	0.108	0.108	1.488	1.488	1.488	1.811	1.804	1.786
5	0.109	0.108	0.108	1.499	1.499	1.499	1.813	1.805	1.788
5.02083	0.105	0.104	0.103	1.486	1.486	1.486	1.809	1.804	1.785
5.04167	0.105	0.104	0.104	1.494	1.494	1.494	1.81	1.805	1.786
5.0625	0.11	0.109	0.108	1.51	1.51	1.51	1.812	1.804	1.79
5.08333	0.105	0.104	0.104	1.484	1.484	1.484	1.809	1.802	1.785
5.10417	0.105	0.104	0.104	1.505	1.505	1.505	1.815	1.81	1.794
5.125	0.105	0.104	0.103	1.486	1.486	1.485	1.811	1.804	1.787
5.14583	0.105	0.105	0.105	1.504	1.504	1.504	1.816	1.811	1.794
5.16667	0.105	0.104	0.104	1.497	1.497	1.496	1.81	1.802	1.787
5.1875	0.106	0.105	0.104	1.48	1.48	1.48	1.81	1.802	1.785
5.20833	0.106	0.105	0.104	1.487	1.487	1.486	1.81	1.802	1.787
5.22917	0.106	0.105	0.105	1.502	1.502	1.501	1.818	1.81	1.796
5.25	0.106	0.106	0.105	1.504	1.504	1.504	1.816	1.811	1.794
5.27083	0.106	0.104	0.104	1.496	1.496	1.495	1.811	1.803	1.79
5.29167	0.106	0.105	0.104	1.491	1.491	1.491	1.814	1.805	1.79
5.3125	0.105	0.104	0.104	1.515	1.515	1.515	1.819	1.813	1.799
5.33333	0.106	0.105	0.104	1.513	1.513	1.512	1.819	1.813	1.801
5.35417	0.106	0.105	0.104	1.491	1.491	1.49	1.816	1.805	1.792
5.375	0.109	0.108	0.107	1.5	1.5	1.5	1.813	1.806	1.792
5.39583	0.11	0.109	0.109	1.517	1.517	1.517	1.817	1.807	1.796
5.41667	0.109	0.107	0.108	1.485	1.485	1.484	1.809	1.8	1.79
5.4375	0.105	0.104	0.104	1.487	1.487	1.487	1.811	1.803	1.793
5.45833	0.109	0.108	0.107	1.485	1.485	1.485	1.812	1.804	1.79
5.47917	0.105	0.104	0.104	1.481	1.481	1.48	1.81	1.803	1.792
5.5	0.106	0.105	0.105	1.48	1.48	1.48	1.81	1.803	1.794
5.52083	0.106	0.105	0.104	1.484	1.484	1.483	1.815	1.804	1.794
5.54167	0.104	0.103	0.102	1.484	1.484	1.484	1.816	1.807	1.799
5.5625	0.105	0.105	0.105	1.495	1.495	1.494	1.817	1.81	1.8
5.58333	0.106	0.105	0.105	1.502	1.502	1.502	1.817	1.81	1.799
5.60417	0.106	0.105	0.105	1.489	1.489	1.489	1.815	1.807	1.797
5.625	0.106	0.104	0.104	1.508	1.508	1.508	1.821	1.813	1.807
5.64583	0.105	0.105	0.104	1.499	1.499	1.499	1.817	1.808	1.799
5.66667	0.105	0.103	0.103	1.493	1.493	1.493	1.818	1.81	1.801
5.6875	0.105	0.104	0.104	1.489	1.489	1.488	1.816	1.808	1.799
5.70833	0.105	0.105	0.105	1.475	1.475	1.475	1.813	1.805	1.798
5.72917	0.109	0.108	0.108	1.487	1.487	1.487	1.811	1.802	1.796
5.75	0.105	0.104	0.104	1.493	1.493	1.493	1.816	1.808	1.799
5.77083	0.105	0.104	0.104	1.505	1.505	1.505	1.822	1.813	1.806
5.79167	0.105	0.105	0.105	1.489	1.489	1.489	1.817	1.807	1.802
5.8125	0.105	0.105	0.105	1.5	1.5	1.499	1.818	1.809	1.804
5.83333	0.106	0.106	0.105	1.482	1.482	1.482	1.812	1.805	1.801
5.85417	0.109	0.109	0.108	1.49	1.49	1.489	1.814	1.808	1.801
5.875	0.105	0.105	0.105	1.496	1.496	1.496	1.82	1.809	1.806
5.89583	0.105	0.104	0.104	1.496	1.496	1.496	1.818	1.811	1.808
5.91667	0.105	0.105	0.105	1.499	1.499	1.499	1.817	1.81	1.806
5.9375	0.106	0.106	0.106	1.487	1.487	1.487	1.818	1.808	1.803
5.95833	0.105	0.104	0.104	1.499	1.499	1.498	1.818	1.808	1.79
5.97917	0.109	0.109	0.109	1.51	1.51	1.509	1.818	1.81	1.803
6	0.105	0.104	0.104	1.504	1.504	1.504	1.821	1.812	1.807
