## Supplementary File 16 for "Large-scale skin metagenomics reveals extensive prevalence, coordination, and functional adaptation of skin microbiome dermotypes across body sites"

### Sheet: HELIOS-Consortium
Title	First name	Last name	Email	Department	Organization	Address	Cohort	Role/contribution
Professor	John	Chambers	john.chambers@ntu.edu.sg	(1) Population and Global Health (2) Department of Epidemiology and Biostatistics	(1) Nanyang Technological University, Lee Kong Chian School of Medicine (2) Imperial College London	(1) Lee Kong Chian School of Medicine, 11 Mandalay Road, Singapore 308232 (2) Department of Epidemiology and Biostatistics, Imperial College London, London, W2 1PG, UK	HELIOS	PI
Professor	Paul	Eillot	p.elliott@imperial.ac.uk	School of Public Health	Imperial College London	Imperial College London, Faculty of Medicine, School of Public Health, St Mary's Campus, 154 Norfolk Place, Paddington, London W2 1PG	HELIOS	co-PI
Asst Professor	Eng Sing	Lee	eng_sing_lee@nhgp.com.sg	-	(1) National Healthcare Group (2) Nanyang Technological University, Lee Kong Chian School of Medicine	(1) National Healthcare Group, 3 Fusionopolis Link, #03-08, Nexus @ one north Singapore 138543 (2) Lee Kong Chian School of Medicine, 11 Mandalay Road, Singapore 308232	HELIOS	co-PI
Assoc Professor	Jimmy	Lee	jimmy_lee@imh.com.sg	Department of Psychosis	(1) Institute of Mental Health (2) Nanyang Technological University	(1) Institute of Mental Health, 10 Buangkok View, Buangkok Green, Medical Park, Singapore 539747 (2) Lee Kong Chian School of Medicine, Clinical Sciences Building, 11 Mandalay Road, Singapore 308232	HELIOS	co-PI
Assoc Professor	Joanne	Ngeow	joanne.ngeow@ntu.edu.sg	Population and Global Health	(1) Nanyang Technological University, Lee Kong Chian School of Medicine (2) National Cancer Centre, Singapore	(1) Lee Kong Chian School of Medicine, 11 Mandalay Road, Singapore 308232 (2) Division of Medical Oncology, National Cancer Centre Singapore, 11 Hospital Crescent, Singapore 169610	HELIOS	co-PI
Asst Professor	Sabrina	Wong	Sabrina_Kw_WONG@nhgp.com.sg	Clinical Research Unit	(1) National Healthcare Group Polyclinics (2) Nanyang Technological University	(1) 3 Fusionopolis Link, #03-08, Singapore 138543 (2) Lee Kong Chian School of Medicine, Clinical Sciences Building, 11 Mandalay Road, Singapore 308232	HELIOS	Co-PI
Professor	Elio	Riboli	e.riboli@imperial.ac.uk	School of Public Health	Imperial College London	Imperial College London, Faculty of Medicine, School of Public Health, St Mary's Campus, 152 Medical School, Paddington, London W2 1PG	HELIOS	co-PI
Dr	Tricia	Chang	tricia_qc_chang@nhgp.com.sg	-	National Healthcare Group	National Healthcare Group, 3 Fusionopolis Link, #03-08, Nexus @ one north Singapore 138543	HELIOS	Co-I; Reporting of incidental cases
Asst Professor	Rinkoo	Dalan	rinkoo_dalan@ttsh.com.sg	Endocrinology	Tan Tock Seng Hospital	11 Jln Tan Tock Seng, Singapore 308433	HELIOS	Co-I; Setup of US station
Dr	Wai Kee	Kok	Kok_Wai_KEE@nhgp.com.sg	-	National Healthcare Group	National Healthcare Group, 3 Fusionopolis Link, #03-08, Nexus @ one north Singapore 138543	HELIOS	Co-I; Setup of study protocol
Dr	Benjamin	Lam	lam.benjamin.cc@ktph.com.sg	Integrated Care for Obesity & Diabetes	Khoo Teck Puat Hospital	90 Yishun Central, Singapore 768828	HELIOS	Co-I; Setup of eye station
Dr	Kelvin	Li	kelvin.li@mohh.com.sg	Ophthalmology	Tan Tock Seng Hospital	11 Jalan Tan Tock Seng, Singapore 308433	HELIOS	Co-I; Setup of eye station
Professor	Tock Han	Lim	tock_han_lim@nhg.com.sg	Ophthalmology	Tan Tock Seng Hospital	11 Jalan Tan Tock Seng, Singapore 308433	HELIOS	Co-I; Setup of eye station
Dr	Pritesh	Jain	priteshrajesh.jain@ntu.edu.sg	Population and Global Health	Nanyang Technological University, Lee Kong Chian School of Medicine	Lee Kong Chian School of Medicine, 11 Mandalay Road, Singapore 308232	HELIOS	Data analytics
Dr	Hong Kiat	Ng	hongkiat.ng@ntu.edu.sg	Population and Global Health	Nanyang Technological University, Lee Kong Chian School of Medicine	Lee Kong Chian School of Medicine, 11 Mandalay Road, Singapore 308232	HELIOS	Data analytics
Dr	Theresia Mina	Mina	theresia.hm@ntu.edu.sg	Population and Global Health	Nanyang Technological University, Lee Kong Chian School of Medicine	Lee Kong Chian School of Medicine, 11 Mandalay Road, Singapore 308232	HELIOS	Data analytics
Dr	Nilanjana	Sadhu	nilanjana.sadhu@ntu.edu.sg	Population and Global Health	Nanyang Technological University, Lee Kong Chian School of Medicine	Lee Kong Chian School of Medicine, 11 Mandalay Road, Singapore 308232	HELIOS	Data analytics
Dr	Akash	Bahai	akash.bahai@ntu.edu.sg	Population and Global Health	Nanyang Technological University, Lee Kong Chian School of Medicine	Lee Kong Chian School of Medicine, 11 Mandalay Road, Singapore 308232	HELIOS	Data analytics
Dr	Dorrain	Low	dorrain.low@ntu.edu.sg	Population and Global Health	Nanyang Technological University, Lee Kong Chian School of Medicine	Lee Kong Chian School of Medicine, 11 Mandalay Road, Singapore 308232	HELIOS	Data analytics
Dr	Xiaoyan	Wang	xiaoyan_wang@ntu.edu.sg	Population and Global Health	Nanyang Technological University, Lee Kong Chian School of Medicine	Lee Kong Chian School of Medicine, 11 Mandalay Road, Singapore 308232	HELIOS	Data analytics
Dr	Harinakshi	Sanikini	h.sanikini@imperial.ac.uk	Department of Epidemiology and Biostatistics	Imperial College London	Imperial College London, London, W2 1PG, UK	HELIOS	Data analytics
Dr	Darwin	Tay	darwin.tay@ntu.edu.sg	Population and Global Health	Nanyang Technological University, Lee Kong Chian School of Medicine	Lee Kong Chian School of Medicine, 11 Mandalay Road, Singapore 308232	HELIOS	Data analytics
Dr	Terry	Tong	terrytong@ntu.edu.sg	Population and Global Health	Nanyang Technological University, Lee Kong Chian School of Medicine	Lee Kong Chian School of Medicine, 11 Mandalay Road, Singapore 308232	HELIOS	Study coordination
Dr	Kostas	Tsilidis	k.tsilidis@imperial.ac.uk	Department of Epidemiology and Biostatistics	Imperial College London	Imperial College London, London, W2 1PG, UK	HELIOS	Epidemiological analyses
Assoc Professor	Wansaicheong Khin-lin, Gervais		gervais_wansaicheong@ttsh.com.sg	Diagnostic Radiology	Tan Tock Seng Hospital	11 Jalan Tan Tock Seng, Singapore 308433	HELIOS	Co-I; Setup of scanning protocol
Asst Professor	Yik Weng	Yew	ywyew@nsc.com.sg	-	National Skin Centre	1 Mandalay Rd, Singapore 308205	HELIOS	Co-I Setup of skin station protocol
Asst Professor	Marie	Loh	marie_loh@ntu.edu.sg	Population and Global Health	(1) Nanyang Technological University, Lee Kong Chian School of Medicine (2) Imperial College London (3) National Skin Centre	(1) Lee Kong Chian School of Medicine, 11 Mandalay Road, Singapore 308232 (2) Department of Epidemiology and Biostatistics, Imperial College London, London, W2 1PG, UK (3) National Skin Centre, 1 Mandalay Rd, Singapore 308205	HELIOS	Data analytics for SG10K_Health
