## Supplementary File 7 for "Large-scale skin metagenomics reveals extensive prevalence, coordination, and functional adaptation of skin microbiome dermotypes across body sites"

### Sheet: Ac_CCREPE
Taxa1	Taxa2	Ax-1	Ax-2	Padj
G. terrae	M. luteus	0.328064	0	0.14697
M. restricta	S. caprae capitis	0.264892	0.498297	0.356355
M. restricta	M. luteus	-0.117998	0.32349	0.022633
M. restricta	C. acnes	-0.049281	0.744836	1.49561e-10
M. restricta	C. pseudogenitalium	0.261399	0.497377	0.346772
M. restricta	S. hominis	0.0270306	-0.501537	0.00166814
M. restricta	M. globosa	0.502399	0.595249	0.910552
M. restricta	C. granulosum	0.101726	0.370272	0.319812
S. caprae capitis	C. acnes	-0.0419384	0.384168	0.0234352
S. caprae capitis	C. pseudogenitalium	0.377591	0.428262	0.910552
S. caprae capitis	S. hominis	0.107003	-0.400831	0.00455701
S. caprae capitis	S. epidermidis	0.377146	0	0.0668127
S. caprae capitis	C. tuberculostearicum	0.307495	0.35106	0.910552
C. accolens	C. pseudogenitalium	0.313943	0	0.180921
C. accolens	M. globosa	0.324808	0	0.150108
C. accolens	S. epidermidis	0.30036	0	0.215457
S. mitis oralis pneumoniae	R. dentocariosa	0.480121	0	0.00552616
S. mitis oralis pneumoniae	C. matruchotii	0.324871	0	0.150108
S. mitis oralis pneumoniae	V. parvula	0.310309	0	0.186818
S. mitis oralis pneumoniae	R. mucilaginosa	0.311134	0	0.186818
M. luteus	C. acnes	-0.599438	0.395331	1.28103e-12
M. luteus	M. furfur	0.120445	0.35553	0.439868
M. luteus	M. osloensis	0.30318	0.622843	0.0452663
M. luteus	S. hominis	0.187462	-0.486818	1.78926e-05
M. luteus	A. junii	0.236755	0.310392	0.910552
M. luteus	M. globosa	-0.025392	0.427002	0.0132261
M. luteus	A. baumannii	0.19451	0.421313	0.437347
C. acnes	C. pseudogenitalium	-0.293679	0.456115	2.41946e-06
C. acnes	M. osloensis	-0.445375	0.269887	7.14393e-06
C. acnes	S. hominis	-0.361736	-0.633161	0.103482
C. acnes	B. casei	-0.342058	0	0.121953
C. acnes	M. globosa	-0.297333	0.445235	2.70177e-06
C. acnes	S. epidermidis	-0.341058	0	0.121953
C. acnes	C. granulosum	-0.0696627	0.492593	0.000691194
C. acnes	C. tuberculostearicum	-0.327073	0.198845	0.00401359
R. dentocariosa	C. matruchotii	0.491188	0	0.00414048
R. dentocariosa	V. parvula	0.502248	0	0.00310822
R. dentocariosa	R. mucilaginosa	0.444535	0	0.0139558
C. matruchotii	V. parvula	0.470311	0	0.00669111
C. matruchotii	R. mucilaginosa	0.308206	0	0.186818
C. pseudogenitalium	M. osloensis	0.12902	0.388369	0.340859
C. pseudogenitalium	S. hominis	0.200313	-0.475152	1.78926e-05
C. pseudogenitalium	C. kroppenstedtii	0.32154	0	0.156825
C. pseudogenitalium	M. globosa	0.249598	0.324494	0.910552
C. pseudogenitalium	S. epidermidis	0.42223	0	0.0227437
C. pseudogenitalium	C. granulosum	0.256533	0.431338	0.667407
C. pseudogenitalium	C. tuberculostearicum	0.666013	0.678262	0.910552
C. pseudogenitalium	S. haemolyticus	0.386009	0.459614	0.910552
C. pseudogenitalium	C. jeikeium	0.258039	0.449902	0.589809
A. ursingii	A. junii	0.410917	0	0.0290636
A. ursingii	S. maltophilia	0.347051	0	0.113707
A. ursingii	A. baumannii	0.471341	0	0.00669111
M. furfur	M. japonica	0.423848	0	0.0227437
M. furfur	M. globosa	0.352483	0.428453	0.910552
M. osloensis	S. hominis	0.196253	-0.491748	1.22537e-05
M. osloensis	A. junii	0.336953	0.415371	0.910552
M. osloensis	C. tuberculostearicum	0.174198	0.318278	0.834696
M. osloensis	S. haemolyticus	0.182203	0.336498	0.817245
M. osloensis	C. jeikeium	0.0943179	0.420022	0.122005
M. osloensis	A. baumannii	0.234362	0.320321	0.910552
S. hominis	M. globosa	0.180675	-0.320562	0.00656549
S. hominis	S. epidermidis	0.45276	0	0.0116581
S. hominis	C. tuberculostearicum	0.18093	-0.358376	0.00284535
S. hominis	S. haemolyticus	0.238135	-0.411768	6.74448e-05
S. hominis	C. jeikeium	0.125254	-0.321288	0.0216836
S. hominis	A. baumannii	0.0262445	-0.31269	0.125169
A. junii	S. maltophilia	0.32443	0	0.150108
A. junii	A. baumannii	0.337408	0.336021	0.910552
V. parvula	R. mucilaginosa	0.36003	0	0.0889973
C. kroppenstedtii	C. tuberculostearicum	0.309091	0	0.186818
S. maltophilia	A. baumannii	0.364932	0	0.0816134
M. globosa	C. granulosum	0.0686759	0.40046	0.121953
S. epidermidis	C. granulosum	0.337852	0	0.123017
S. epidermidis	C. tuberculostearicum	0.426077	0	0.022633
S. epidermidis	S. haemolyticus	0.384693	0	0.0565457
C. granulosum	C. tuberculostearicum	0.269176	0.325553	0.910552
C. tuberculostearicum	S. haemolyticus	0.334302	0.472047	0.817245
C. tuberculostearicum	C. jeikeium	0.194181	0.384231	0.637804
S. haemolyticus	C. jeikeium	0.305403	0.537127	0.325797
S. haemolyticus	A. baumannii	0.0875781	0.352399	0.340859
C. jeikeium	A. baumannii	0.131967	0.345875	0.564436

### Sheet: Ax_CCREPE
Taxa1	Taxa2	Ax-2	Ax-5	Padj
M. luteus	C. acnes	-0.425516	0.160262	0.0278907
M. luteus	C. pseudogenitalium	0.474167	0.237018	1
M. luteus	M. osloensis	0.539035	0.638528	1
M. luteus	S. hominis	0.439076	0.0257677	0.226245
M. luteus	S. epidermidis	0.333259	-0.404712	0.00428912
M. luteus	C. tuberculostearicum	0.310339	0.261939	1
C. acnes	C. pseudogenitalium	-0.592228	-0.219842	0.226245
C. acnes	M. osloensis	-0.317068	0.31716	0.0253768
C. acnes	P. rhinitidis	-0.409532	0.46944	0.00225612
C. acnes	S. hominis	-0.555811	-0.006699	0.0253768
C. acnes	S. epidermidis	-0.426365	-0.500468	1
C. acnes	C. granulosum	-0.525785	0.375432	1.74882e-05
C. acnes	C. tuberculostearicum	-0.588891	-0.0943849	0.0282995
C. pseudogenitalium	P. rhinitidis	0.570495	-0.13785	0.00225612
C. pseudogenitalium	S. hominis	0.61221	0.455792	1
C. pseudogenitalium	S. epidermidis	0.228051	-0.47229	0.0253768
C. pseudogenitalium	C. granulosum	0.503175	0.0464111	0.0810235
C. pseudogenitalium	C. tuberculostearicum	0.786905	0.693907	1
M. osloensis	S. hominis	0.361998	0.0268528	1
M. osloensis	S. epidermidis	0.373748	-0.524174	4.38263e-05
M. osloensis	C. tuberculostearicum	0.133851	0.3304	1
P. rhinitidis	S. hominis	0.313051	0.143908	1
P. rhinitidis	C. granulosum	0.527153	0.507319	1
P. rhinitidis	C. tuberculostearicum	0.473429	0.0111233	0.226245
S. hominis	M. globosa	0.0752488	0.550309	0.04339
S. hominis	S. epidermidis	0.299915	-0.316306	0.0253768
S. hominis	C. granulosum	0.311626	0.155652	1
S. hominis	C. tuberculostearicum	0.496594	0.281878	1
S. epidermidis	C. granulosum	0.300837	-0.228066	0.0810235
S. epidermidis	C. tuberculostearicum	0.116097	-0.442653	0.0282995
C. granulosum	C. tuberculostearicum	0.362071	0.182659	1
M. restricta	M. globosa	0.469345	0	0.0810235
M. restricta	C. avidum	-0.310387	0	1
C. acnes	C. avidum	-0.51376	0	0.04339
C. acnes	F. magna	-0.386711	0	0.450626
C. pseudogenitalium	C. avidum	0.539439	0	0.0282995
C. pseudogenitalium	F. magna	0.519451	0	0.0310694
P. rhinitidis	C. avidum	0.411651	0	0.226245
P. rhinitidis	F. magna	0.845168	0	1.74882e-05
S. hominis	F. magna	0.349213	0	1
C. kroppenstedtii	C. avidum	0.466744	0	0.0810235
C. granulosum	C. avidum	0.380437	0	1
C. granulosum	F. magna	0.504868	0	0.04339
C. avidum	C. tuberculostearicum	0.421572	0	0.226245
C. avidum	F. magna	0.410804	0	0.267904
C. tuberculostearicum	F. magna	0.402309	0	0.450626

### Sheet: Vf_CCREPE
Taxa1	Taxa2	Vf-1	Vf-2	Padj
G. terrae	C. accolens	0.0507379	0.301509	0.175716
G. terrae	C. granulosum	-0.118156	0.308558	0.00548798
N. flavescens	S. mitis oralis pneumoniae	0.290201	0.339592	0.801931
N. flavescens	R. dentocariosa	0.25904	0.36167	0.676035
N. flavescens	C. matruchotii	0.38214	0.351233	0.846791
N. flavescens	A. massiliensis	0.512466	0.252973	0.0948694
N. flavescens	P. melaninogenica	0.389458	0.272172	0.609919
N. flavescens	R. aeria	0.396799	0.444574	0.79556
N. flavescens	C. durum	0.521447	0.308205	0.175716
N. flavescens	R. mucilaginosa	0.323759	0.468465	0.435653
N. flavescens	S. sanguinis	0.373729	0.298007	0.752548
K. rhizophila	B. casei	0.23357	0.301533	0.76379
S. caprae capitis	S. epidermidis	0.308465	0.344534	0.830655
C. accolens	C. acnes	-0.357148	0.100638	0.00145138
S. mitis oralis pneumoniae	R. dentocariosa	0.400419	0.559926	0.306303
S. mitis oralis pneumoniae	C. matruchotii	0.3508	0.512016	0.342125
S. mitis oralis pneumoniae	A. massiliensis	0.359101	0.356258	0.864329
S. mitis oralis pneumoniae	P. melaninogenica	0.2443	0.538701	0.0410616
S. mitis oralis pneumoniae	R. aeria	0.311116	0.555701	0.0969114
S. mitis oralis pneumoniae	S. salivarius	0.249746	0.433793	0.304867
S. mitis oralis pneumoniae	C. durum	0.403814	0.551218	0.369095
S. mitis oralis pneumoniae	V. parvula	0.409152	0.473204	0.755983
S. mitis oralis pneumoniae	R. mucilaginosa	0.387006	0.52655	0.420733
S. mitis oralis pneumoniae	S. sanguinis	0.411211	0.544449	0.433032
M. luteus	C. acnes	-0.445546	0	0.0013783
C. acnes	S. hominis	-0.406046	-0.118616	0.089161
C. acnes	S. epidermidis	-0.31303	0.0581456	0.0296674
R. dentocariosa	C. matruchotii	0.445925	0.683224	0.0410616
R. dentocariosa	A. massiliensis	0.449767	0.529257	0.725031
R. dentocariosa	P. melaninogenica	0.233222	0.692495	8.82564e-06
R. dentocariosa	R. aeria	0.432774	0.54472	0.541594
R. dentocariosa	S. salivarius	0.249431	0.650661	0.000393311
R. dentocariosa	C. durum	0.431336	0.522485	0.671341
R. dentocariosa	V. parvula	0.482699	0.710972	0.0375126
R. dentocariosa	R. mucilaginosa	0.43914	0.544395	0.583757
R. dentocariosa	S. sanguinis	0.522549	0.605842	0.659566
C. matruchotii	A. massiliensis	0.532966	0.574825	0.787448
C. matruchotii	P. melaninogenica	0.256455	0.56136	0.0306763
C. matruchotii	R. aeria	0.367999	0.455922	0.716933
C. matruchotii	S. salivarius	0.244585	0.444236	0.248842
C. matruchotii	C. durum	0.510708	0.53114	0.864329
C. matruchotii	B. casei	0.110764	0.423815	0.0471724
C. matruchotii	V. parvula	0.451827	0.587011	0.383955
C. matruchotii	R. mucilaginosa	0.393561	0.485608	0.676035
C. matruchotii	S. sanguinis	0.344908	0.602484	0.0509735
A. massiliensis	P. melaninogenica	0.324317	0.516728	0.233083
A. massiliensis	R. aeria	0.549496	0.40135	0.36831
A. massiliensis	S. salivarius	0.0176908	0.366365	0.035068
A. massiliensis	C. durum	0.62185	0.56454	0.742113
A. massiliensis	B. casei	0.095066	0.363652	0.119084
A. massiliensis	V. parvula	0.527195	0.631998	0.487679
A. massiliensis	R. mucilaginosa	0.362004	0.3053	0.777683
A. massiliensis	S. sanguinis	0.400921	0.548409	0.369713
C. pseudogenitalium	S. epidermidis	0.368762	0.530165	0.318782
C. pseudogenitalium	C. granulosum	0.348755	0.341927	0.864329
C. pseudogenitalium	C. avidum	0.172172	0.347572	0.379006
C. pseudogenitalium	C. tuberculostearicum	0.571131	0.730731	0.124061
C. pseudogenitalium	S. haemolyticus	0.191934	0.442563	0.124061
C. pseudogenitalium	F. magna	0.289954	0.315951	0.864329
C. pseudogenitalium	C. jeikeium	0.255648	0.339485	0.740407
P. melaninogenica	R. aeria	0.265477	0.459777	0.256725
P. melaninogenica	S. salivarius	0.43384	0.841739	3.64391e-09
P. melaninogenica	C. durum	0.329306	0.362449	0.844627
P. melaninogenica	V. parvula	0.314586	0.667071	0.0013783
P. melaninogenica	R. mucilaginosa	0.416732	0.595985	0.213968
P. melaninogenica	S. sanguinis	0.301093	0.405836	0.671341
R. aeria	S. salivarius	0.0904309	0.392443	0.0685899
R. aeria	C. durum	0.598026	0.548242	0.761141
R. aeria	V. parvula	0.364917	0.459044	0.676035
R. aeria	R. mucilaginosa	0.306159	0.442852	0.484381
R. aeria	S. sanguinis	0.425146	0.647756	0.0779328
S. salivarius	V. parvula	0.204745	0.611915	0.000670815
S. salivarius	R. mucilaginosa	0.470218	0.522215	0.767504
C. durum	V. parvula	0.284907	0.46645	0.297282
C. durum	R. mucilaginosa	0.322976	0.310534	0.864329
C. durum	S. sanguinis	0.350594	0.646306	0.0159748
S. hominis	B. casei	0.148785	0.32082	0.396137
S. hominis	S. epidermidis	0.384345	0.409259	0.861285
S. hominis	C. tuberculostearicum	0.197395	0.305752	0.676035
S. hominis	S. haemolyticus	0.269878	0.333392	0.764721
A. junii	S. maltophilia	0.186398	0.335366	0.482789
A. junii	S. haemolyticus	-0.0428	0.302991	0.0410616
A. junii	A. baumannii	0.120802	0.414414	0.0756776
B. casei	V. parvula	0.101286	0.329048	0.223604
V. parvula	R. mucilaginosa	0.378811	0.408443	0.848779
V. parvula	S. sanguinis	0.627344	0.525593	0.51257
V. parvula	S. maltophilia	0.134279	0.318098	0.359063
V. parvula	F. magna	0.303024	-0.0625617	0.0296674
R. mucilaginosa	S. sanguinis	0.352468	0.284602	0.761141
R. mucilaginosa	S. maltophilia	0.302918	0.044572	0.158672
S. maltophilia	A. baumannii	0.264693	0.512926	0.108013
S. epidermidis	C. granulosum	0.317088	0.375854	0.773894
S. epidermidis	C. tuberculostearicum	0.392018	0.506656	0.552539
S. epidermidis	S. haemolyticus	0.181371	0.488473	0.0410616
C. granulosum	C. tuberculostearicum	0.338092	0.176825	0.433032
C. granulosum	F. magna	0.181708	0.302812	0.628724
C. granulosum	C. jeikeium	0.0263791	-0.31378	0.0410616
C. granulosum	A. baumannii	-0.0703526	-0.32085	0.171124
C. avidum	F. magna	0.25772	0.349763	0.733665
C. tuberculostearicum	S. haemolyticus	0.0990291	0.563383	0.000246467
S. haemolyticus	C. jeikeium	0.205802	0.393377	0.31022

### Sheet: Ub_CCREPE
Taxa1	Taxa2	Ub-1	Ub-2	Padj
K. rhizophila	K. sedentarius	0.300957	0	0.0637328
M. restricta	S. caprae capitis	0.323262	0.207032	0.816827
M. restricta	C. acnes	-0.433006	0.0332233	0.000401702
M. restricta	C. pseudogenitalium	0.406649	-0.0111706	0.00234626
M. restricta	S. hominis	0.317138	-0.0379848	0.0200915
M. restricta	M. globosa	0.456626	0.408111	0.903242
M. restricta	S. epidermidis	0.314796	0.0837842	0.220606
M. restricta	C. tuberculostearicum	0.350169	-0.0510124	0.0049013
S. caprae capitis	C. accolens	0.393548	0.330961	0.903242
S. caprae capitis	C. acnes	-0.376386	-0.0929293	0.0751115
S. caprae capitis	C. pseudogenitalium	0.433899	0.318025	0.756311
S. caprae capitis	C. kroppenstedtii	0.308678	0	0.0540433
S. caprae capitis	S. epidermidis	0.471951	0.230222	0.132085
S. caprae capitis	C. tuberculostearicum	0.50003	0.302429	0.235616
D. sp Ellin185	R. sp B5	0.38571	0	0.00634488
D. sp Ellin185	M. osloensis	0.328068	0	0.0365021
C. accolens	S. mitis oralis pneumoniae	0.197576	0.414964	0.220606
C. accolens	C. acnes	-0.329618	-0.0714441	0.149987
C. accolens	R. dentocariosa	0.143847	0.323967	0.412763
C. accolens	C. matruchotii	0.165239	0.305394	0.65273
C. accolens	C. pseudogenitalium	0.318452	0.310745	0.903242
C. accolens	S. sanguinis	0.148891	0.356674	0.275645
C. accolens	S. epidermidis	0.379572	0.289993	0.903242
C. accolens	C. tuberculostearicum	0.344771	0.214649	0.703837
S. mitis oralis pneumoniae	R. dentocariosa	0.449065	0.566534	0.600202
S. mitis oralis pneumoniae	C. matruchotii	0.283348	0.357106	0.903242
S. mitis oralis pneumoniae	R. mucilaginosa	0.431187	0.37756	0.903242
S. mitis oralis pneumoniae	S. sanguinis	0.443717	0.610736	0.244109
M. luteus	C. acnes	-0.532811	-0.115767	0.000723408
M. luteus	M. osloensis	0.334585	0.0363974	0.0637328
M. luteus	S. epidermidis	0.22034	-0.336901	3.33264e-05
M. luteus	K. sedentarius	0.284907	0.381639	0.903242
C. acnes	C. pseudogenitalium	-0.426797	0.0649191	0.000185689
C. acnes	M. osloensis	-0.520552	-0.0160547	4.42596e-05
C. acnes	S. hominis	-0.537878	-0.14974	0.00188427
C. acnes	M. globosa	-0.4466	-0.200122	0.132085
C. acnes	S. epidermidis	-0.573355	-0.112613	9.6457e-05
C. acnes	C. granulosum	-0.300427	0.111152	0.00432944
C. acnes	C. tuberculostearicum	-0.537024	-0.0103943	3.0613e-05
C. acnes	S. haemolyticus	-0.287084	-0.323623	0.903242
R. dentocariosa	C. matruchotii	0.482843	0.421363	0.903242
R. dentocariosa	R. mucilaginosa	0.277825	0.540703	0.0540433
R. dentocariosa	S. sanguinis	0.591983	0.576456	0.903242
R. dentocariosa	F. magna	0.383629	0	0.00658455
C. matruchotii	R. mucilaginosa	0.289117	0.321917	0.903242
C. matruchotii	S. sanguinis	0.558585	0.360661	0.195996
C. pseudogenitalium	S. hominis	0.377234	0.213499	0.461137
C. pseudogenitalium	C. kroppenstedtii	0.382073	0	0.0066934
C. pseudogenitalium	S. epidermidis	0.379109	0.287188	0.903242
C. pseudogenitalium	C. granulosum	0.280336	0.405662	0.703837
C. pseudogenitalium	C. tuberculostearicum	0.655109	0.679734	0.903242
C. pseudogenitalium	S. haemolyticus	0.306595	0.227907	0.903242
C. pseudogenitalium	F. magna	0.405881	0	0.00334246
C. pseudogenitalium	C. jeikeium	0.329581	0	0.035722
M. osloensis	C. tuberculostearicum	0.319908	-0.0754748	0.00634488
S. hominis	M. globosa	0.334421	0.283427	0.903242
S. hominis	S. epidermidis	0.456082	0.454586	0.903242
S. hominis	C. granulosum	0.301385	0.186024	0.829653
S. hominis	C. tuberculostearicum	0.412229	0.361072	0.903242
A. junii	S. maltophilia	-0.0496991	0.391471	0.00120863
R. mucilaginosa	S. sanguinis	0.372932	0.5365	0.348233
C. kroppenstedtii	C. tuberculostearicum	0.312005	0	0.0540433
S. epidermidis	C. granulosum	0.324271	0.204287	0.805047
S. epidermidis	C. tuberculostearicum	0.511242	0.393955	0.654261
S. epidermidis	S. haemolyticus	0.305938	0.117376	0.387886
C. granulosum	C. tuberculostearicum	0.351963	0.387264	0.903242
C. tuberculostearicum	S. haemolyticus	0.292654	0.34148	0.903242
C. tuberculostearicum	F. magna	0.325934	0	0.0381639
S. haemolyticus	C. jeikeium	0.308742	0	0.0540433
M. luteus	P. HPyV6	0	-0.347613	0.0210563
S. maltophilia	S. saprophyticus	0	0.314626	0.0533603
S. maltophilia	K. pneumoniae	0	0.452019	0.000538412
S. saprophyticus	S. haemolyticus	0	0.349194	0.020604

### Sheet: Fo_CCREPE
Taxa1	Taxa2	Fo-1	Fo-2	Padj
M. restricta	C. acnes	-0.589425	0	3.02061e-06
M. restricta	M. globosa	0.317178	0	1
S. caprae capitis	C. acnes	-0.354859	0	1
S. caprae capitis	S. epidermidis	0.441431	0	1
S. caprae capitis	C. tuberculostearicum	0.344982	0	1
D. sp Ellin185	R. sp B5	0.356184	0.172926	1
C. accolens	C. acnes	-0.302303	0	1
S. mitis oralis pneumoniae	S. hominis	0.117492	0.369854	1
S. mitis oralis pneumoniae	B. casei	0.153121	0.409585	1
S. mitis oralis pneumoniae	R. mucilaginosa	0.383141	0.406127	1
M. luteus	C. acnes	-0.351182	0	1
M. luteus	M. osloensis	0.321242	0	1
R. sp B5	M. osloensis	0.204918	0.327499	1
C. acnes	C. pseudogenitalium	-0.351344	0	1
C. acnes	M. osloensis	-0.367785	0	1
C. acnes	S. hominis	-0.35177	0	1
C. acnes	C. kroppenstedtii	-0.302576	0	1
C. acnes	M. globosa	-0.380618	0	1
C. acnes	S. epidermidis	-0.453996	0	1
C. acnes	C. granulosum	-0.304629	0	1
C. acnes	C. tuberculostearicum	-0.453916	0	1
C. pseudogenitalium	S. hominis	0.308089	0.233635	1
C. pseudogenitalium	S. epidermidis	0.295793	0.324412	1
C. pseudogenitalium	C. granulosum	0.341275	0.201229	1
C. pseudogenitalium	C. tuberculostearicum	0.497556	0.536401	1
C. pseudogenitalium	S. haemolyticus	0.330549	0.228329	1
S. hominis	B. casei	0.0687669	0.338557	1
S. hominis	M. globosa	0.366248	0.210554	1
S. hominis	S. epidermidis	0.319981	0.399729	1
S. hominis	C. tuberculostearicum	0.307884	0.204435	1
S. hominis	S. haemolyticus	0.317056	0.272934	1
B. casei	R. mucilaginosa	0.313258	0.148959	1
C. kroppenstedtii	S. haemolyticus	0.316265	0	1
S. epidermidis	C. granulosum	0.415895	0.413895	1
S. epidermidis	C. tuberculostearicum	0.330964	0.349092	1
S. epidermidis	S. haemolyticus	0.186349	0.322923	1
C. granulosum	C. tuberculostearicum	0.325106	0.305974	1
C. tuberculostearicum	S. haemolyticus	0.228328	0.428666	1
S. haemolyticus	F. magna	0.356699	0	1
G. terrae	K. rhizophila	0	0.422721	1
C. accolens	C. matruchotii	0	0.31519	1
S. mitis oralis pneumoniae	R. dentocariosa	0	0.517602	0.00134142
S. mitis oralis pneumoniae	C. matruchotii	0	0.461406	1
S. mitis oralis pneumoniae	S. salivarius	0	0.425504	1
S. mitis oralis pneumoniae	V. parvula	0	0.386789	1
R. dentocariosa	C. matruchotii	0	0.577974	3.02061e-06
R. dentocariosa	S. salivarius	0	0.496545	1
R. dentocariosa	A. junii	0	0.320777	1
R. dentocariosa	V. parvula	0	0.669908	3.77885e-07
R. dentocariosa	R. mucilaginosa	0	0.576919	3.02061e-06
C. matruchotii	S. salivarius	0	0.482709	1
C. matruchotii	V. parvula	0	0.436902	1
C. matruchotii	R. mucilaginosa	0	0.405916	1
C. matruchotii	C. tuberculostearicum	0	0.318162	1
S. salivarius	V. parvula	0	0.449761	1
S. salivarius	R. mucilaginosa	0	0.456931	1
S. salivarius	C. granulosum	0	0.350256	1
A. junii	V. parvula	0	0.338268	1
A. junii	S. maltophilia	0	0.616394	3.02061e-06
V. parvula	R. mucilaginosa	0	0.573664	0.000538353
S. maltophilia	S. haemolyticus	0	0.309255	1
M. globosa	C. jeikeium	0	0.363541	1
S. haemolyticus	C. jeikeium	0	0.380058	1

### Sheet: Sc_CCREPE
Taxa1	Taxa2	Sc-1	Sc-2	Padj
G. terrae	M. luteus	0.311073	0	0.400007
M. luteus	M. osloensis	0.334468	0.348774	0.989885
C. acnes	S. epidermidis	-0.195167	-0.358572	0.989885
C. pseudogenitalium	M. osloensis	0.365827	0.152292	0.989885
C. pseudogenitalium	S. hominis	0.337067	0.386219	0.989885
C. pseudogenitalium	S. epidermidis	0.116852	0.379989	0.669474
C. pseudogenitalium	C. tuberculostearicum	0.508418	0.670585	0.989885
M. slooffiae	S. hominis	0.308698	0	0.400007
S. hominis	S. epidermidis	0.234495	0.322376	0.989885
S. epidermidis	C. tuberculostearicum	0.221192	0.487281	0.415757
C. granulosum	C. tuberculostearicum	0.32368	0	0.318562
K. rhizophila	M. restricta	0	-0.360375	0.135556
K. rhizophila	M. luteus	0	0.345377	0.181418
K. rhizophila	S. hominis	0	0.300394	0.415757
M. restricta	M. luteus	0	-0.415407	0.0452164
M. restricta	C. pseudogenitalium	0	-0.300931	0.415757
M. restricta	M. osloensis	0	-0.388216	0.0907707
S. caprae capitis	M. dermatis	0	0.358441	0.135556
C. accolens	C. pseudogenitalium	0	0.36006	0.135556
C. accolens	S. hominis	0	0.50531	0.00102102

### Sheet: Ps_CCREPE
Taxa1	Taxa2	Ps-1	Ps-2	Padj
M. luteus	M. osloensis	0.247375	0.320583	1
C. pseudogenitalium	S. hominis	0.37483	0.220726	1
C. pseudogenitalium	C. granulosum	0.337026	0.413252	1
C. pseudogenitalium	C. tuberculostearicum	0.711927	0.643778	1
S. hominis	S. epidermidis	0.367751	0.405761	1
S. hominis	C. granulosum	0.3031	0.129254	1
S. hominis	C. tuberculostearicum	0.481922	0.331957	1
S. epidermidis	C. granulosum	0.366562	0.275273	1
S. epidermidis	C. tuberculostearicum	0.301586	0.388466	1
C. granulosum	C. tuberculostearicum	0.412086	0.421156	1
G. terrae	M. globosa	0	-0.30295	1
C. accolens	C. kroppenstedtii	0	0.474744	0.0736979
C. accolens	C. granulosum	0	0.30177	1
C. kroppenstedtii	C. tuberculostearicum	0	0.398516	1
