## Supplementary File 17 for "Large-scale skin metagenomics reveals extensive prevalence, coordination, and functional adaptation of skin microbiome dermotypes across body sites"

### Sheet: Primers
Primer	Target	Application	Sequence (5’ – 3’)
SE_Fwd	S. epidermidis	qPCR	tgtttatcagtaagagggtgc
SE_Rev	S. epidermidis	qPCR	ggcgtcatatactttagtgatgg
SH_Fwd	S. hominis	qPCR	tcgtacatggggctgttaatttac
SH_Rev	S. hominis	qPCR	ggcgtcatatactttagtgatgg
SE gBlock	S. epidermidis	Standard curve	Tgtttatcagtaagagggtgcttagataaatcgatagcttcctcaattacttttt
			caagtgatatcggtgtagatacggtgtcgacgtatttatcactctcgtcggat
			ccttcaataatattaacgctaccatcactaaagtatatgacgcc
SH gBlock	S. hominis	Standard curve	Tcgtacatggggctgttaatttacattggcctggaaatgtaaatgtgagag
			agatttttagtgaatttatagattgtcctgtatatgttgataatgatgcaaatgt
			agctgcactaggtgaaaagcataaaggtgcgggtcaaggtgcaaatga
			tgtagttgctattacacttggtactggtcttggtggaggta
