## Supplementary File 15 for "Large-scale skin metagenomics reveals extensive prevalence, coordination, and functional adaptation of skin microbiome dermotypes across body sites"

### Sheet: Staph primers
Primer Name	Primer Sequence 5' - 3'	Target Species	Amplicon Size (bp)
VSH-225_S-epi-F	TTGTAAACCATTCTGGACCG	S. epidermidis	251
VSH-226_S-epi-R	ATGCGTGAGATACTTCTTCG	S. epidermidis	251
VSH-241_S homi-F	TTTTAAGCAAGACAATCGACCTCA	S. hominis	727
VSH-242_S homi-R	CCAAATTTACCATATGCAGCAG	S. hominis	727
VSH-231_S-capitis-F	ACTACGCCTATGATTATTGC	S. capitis	525
VSH-232_S-capitis-R	GAYGCTTCTTTACCATAGGG	S. capitis	525
VSH-237_S-warneri-F	CGTTTGTAGCAAAACAGGGC	S. warneri	999
VSH-238_S-warneri-R	GCAACGAGTAACCTTGCCAC	S. warneri	999
