## Supplementary File 6 for "Large-scale skin metagenomics reveals extensive prevalence, coordination, and functional adaptation of skin microbiome dermotypes across body sites"

### Sheet: Profile Same-Site Performance
site	model	test_roc_auc_scorer	test_accuracy	test_f1_score	test_domprc	test_aps
Ac	RandomForestClassifier	0.990693	0.953481	0.907005	0.86557	0.965971
Ax	RandomForestClassifier	0.983021	0.88125	0.876602	0.32	0.953369
Fo	RandomForestClassifier	0.992691	0.958465	0.946502	0.737453	0.980166
Ps	RandomForestClassifier	0.996555	0.9775	0.973699	0.6875	0.993752
Sc	RandomForestClassifier	0.994769	0.962326	0.953508	0.718592	0.985997
Ub	RandomForestClassifier	0.980164	0.927152	0.919108	0.650759	0.960494
Vf	RandomForestClassifier	0.984271	0.935918	0.933732	0.594241	0.978457

### Sheet: Top5 Same-Site Performance
site	model	test_roc_auc_scorer	test_accuracy	test_f1_score	test_domprc	test_aps
Ac	RandomForestClassifier	0.997824	0.971076	0.947535	0.830411	0.989031
Ax	RandomForestClassifier	0.985615	0.8925	0.890601	0.31625	0.959921
Fo	RandomForestClassifier	0.99628	0.978592	0.973237	0.727358	0.988475
Ps	RandomForestClassifier	0.997704	0.9775	0.973853	0.685	0.994535
Sc	RandomForestClassifier	0.999769	0.978671	0.974207	0.70731	0.99944
Ub	RandomForestClassifier	0.991524	0.958544	0.954314	0.644494	0.974794
Vf	RandomForestClassifier	0.992971	0.961028	0.960105	0.574098	0.989697

### Sheet: Top5 Same-Site Importance
site	feature	model	importance
Ac	s__Staphylococcus_hominis	RandomForestClassifier	0.462852
Ac	s__Cutibacterium_acnes	RandomForestClassifier	0.390639
Ac	s__Micrococcus_luteus	RandomForestClassifier	0.056467
Ac	s__Moraxella_osloensis	RandomForestClassifier	0.0453659
Ac	s__Malassezia_restricta	RandomForestClassifier	0.0446759
Ax	s__Staphylococcus_epidermidis	RandomForestClassifier	0.261359
Ax	s__Cutibacterium_acnes	RandomForestClassifier	0.247768
Ax	s__Staphylococcus_hominis	RandomForestClassifier	0.208564
Ax	s__Corynebacterium_kroppenstedtii	RandomForestClassifier	0.172485
Ax	s__Corynebacterium_tuberculostearicum	RandomForestClassifier	0.109825
Fo	s__Cutibacterium_acnes	RandomForestClassifier	0.69623
Fo	s__Micrococcus_luteus	RandomForestClassifier	0.124511
Fo	s__Moraxella_osloensis	RandomForestClassifier	0.086795
Fo	s__Corynebacterium_accolens	RandomForestClassifier	0.057918
Fo	s__Staphylococcus_epidermidis	RandomForestClassifier	0.0345468
Ps	s__Cutibacterium_acnes	RandomForestClassifier	0.708896
Ps	s__Malassezia_restricta	RandomForestClassifier	0.154883
Ps	s__Malassezia_globosa	RandomForestClassifier	0.077196
Ps	s__Staphylococcus_epidermidis	RandomForestClassifier	0.0398396
Ps	s__Staphylococcus_caprae_capitis	RandomForestClassifier	0.0191862
Sc	s__Cutibacterium_acnes	RandomForestClassifier	0.628011
Sc	s__Malassezia_restricta	RandomForestClassifier	0.22124
Sc	s__Malassezia_globosa	RandomForestClassifier	0.0709708
Sc	s__Corynebacterium_tuberculostearicum	RandomForestClassifier	0.045049
Sc	s__Staphylococcus_caprae_capitis	RandomForestClassifier	0.0347292
Ub	s__Cutibacterium_acnes	RandomForestClassifier	0.674522
Ub	s__Micrococcus_luteus	RandomForestClassifier	0.128256
Ub	s__Corynebacterium_tuberculostearicum	RandomForestClassifier	0.0876928
Ub	s__Moraxella_osloensis	RandomForestClassifier	0.0554187
Ub	s__Staphylococcus_epidermidis	RandomForestClassifier	0.0541107
Vf	s__Cutibacterium_acnes	RandomForestClassifier	0.666515
Vf	s__Moraxella_osloensis	RandomForestClassifier	0.150656
Vf	s__Micrococcus_luteus	RandomForestClassifier	0.0998919
Vf	s__Staphylococcus_haemolyticus	RandomForestClassifier	0.0527974
Vf	s__Brevibacterium_casei	RandomForestClassifier	0.0301394
