## Supplementary File 5 for "Large-scale skin metagenomics reveals extensive prevalence, coordination, and functional adaptation of skin microbiome dermotypes across body sites"

### Sheet: Dermotype differential taxa
feature	Dermotype	coef	stderr	N	N.not.0	pval	qval	Site
s__Cutibacterium_acnes	Ac-2	-2.23401	0.138634	391	391	3.34e-44	5.34e-42	Ac
s__Staphylococcus_hominis	Ac-2	5.51018	0.39413	391	292	1.09e-35	8.68e-34	Ac
s__Malassezia_restricta	Ac-2	-1.22668	0.211464	391	376	1.4e-08	7.49e-07	Ac
s__Micrococcus_luteus	Ac-2	-1.32955	0.325968	391	349	5.62e-05	0.00149982	Ac
s__Moraxella_osloensis	Ac-2	-1.04344	0.318961	391	346	0.00116979	0.0155972	Ac
s__Corynebacterium_accolens	Ac-2	-0.72151	0.242187	391	135	0.00307684	0.029976	Ac
s__Corynebacterium_pseudogenitalium	Ac-2	-0.739895	0.257805	391	270	0.00433318	0.0385172	Ac
s__Dermabacter_sp_HFH0086	Ax-1	3.5282	0.224831	328	103	1.3e-41	1.3e-39	Ax
s__Corynebacterium_pseudogenitalium	Ax-1	3.20956	0.264595	328	252	4.07e-28	2.04e-26	Ax
s__Corynebacterium_tuberculostearicum	Ax-1	3.16686	0.304647	328	275	5.45e-22	1.82e-20	Ax
s__Cutibacterium_avidum	Ax-1	2.50746	0.368124	328	208	4.75e-11	1.19e-09	Ax
s__Corynebacterium_striatum	Ax-1	1.09182	0.164023	328	36	1.31e-10	2.62e-09	Ax
s__Staphylococcus_epidermidis	Ax-1	-2.10109	0.39809	328	242	2.41e-07	4.01e-06	Ax
s__Cutibacterium_acnes	Ax-1	-1.86096	0.364085	328	285	5.51e-07	7.87e-06	Ax
s__Malassezia_restricta	Ax-1	-0.963426	0.201663	328	90	2.93e-06	2.44e-05	Ax
s__Malassezia_globosa	Ax-1	-0.866531	0.190297	328	85	7.64e-06	5.87e-05	Ax
s__Corynebacterium_kroppenstedtii	Ax-1	-1.47351	0.338025	328	113	1.85e-05	0.000132056	Ax
s__Cutibacterium_granulosum	Ax-1	1.20508	0.344743	328	174	0.000543867	0.00339917	Ax
s__Staphylococcus_caprae_capitis	Ax-1	-0.866552	0.304669	328	99	0.00473984	0.0189587	Ax
s__Finegoldia_magna	Ax-1	0.661808	0.246683	328	79	0.00767847	0.0264775	Ax
s__Peptoniphilus_rhinitidis	Ax-1	0.688967	0.261977	328	100	0.00895194	0.027786	Ax
s__Cutibacterium_acnes	Ax-2	5.04581	0.355784	328	285	8.5e-36	8.5e-34	Ax
s__Corynebacterium_pseudogenitalium	Ax-2	-2.6584	0.33178	328	252	2.79e-14	1.39e-12	Ax
s__Corynebacterium_tuberculostearicum	Ax-2	-2.79134	0.379452	328	275	1.65e-12	5.51e-11	Ax
s__Staphylococcus_hominis	Ax-2	-2.41661	0.403804	328	248	6.2e-09	1.55e-07	Ax
s__Cutibacterium_avidum	Ax-2	-2.47262	0.43598	328	208	3.26e-08	6.53e-07	Ax
s__Malassezia_restricta	Ax-2	1.3064	0.24294	328	90	1.54e-07	2.56e-06	Ax
s__Staphylococcus_epidermidis	Ax-2	-2.31986	0.461367	328	242	8.5e-07	1.21e-05	Ax
s__Dermabacter_sp_HFH0086	Ax-2	-1.12656	0.318014	328	103	0.000466908	0.0037685	Ax
s__Corynebacterium_striatum	Ax-2	-0.602371	0.206101	328	36	0.00371646	0.0203868	Ax
s__Finegoldia_magna	Ax-2	-0.846028	0.288544	328	79	0.00361144	0.0203868	Ax
s__Corynebacterium_sp_KPL1859	Ax-2	-0.616098	0.221229	328	43	0.0057007	0.0247856	Ax
s__Peptoniphilus_rhinitidis	Ax-2	-0.83009	0.305742	328	100	0.00699411	0.0284225	Ax
s__Staphylococcus_hominis	Ax-3	4.00156	0.387969	328	248	9.75e-22	9.75e-20	Ax
s__Malassezia_globosa	Ax-3	1.11616	0.226776	328	85	1.43e-06	5.14e-05	Ax
s__Staphylococcus_caprae_capitis	Ax-3	1.72227	0.35974	328	99	2.59e-06	6.46e-05	Ax
s__Dermabacter_sp_HFH0086	Ax-3	-1.50748	0.330072	328	103	7.3e-06	0.000121694	Ax
s__Staphylococcus_haemolyticus	Ax-3	1.06606	0.232487	328	56	6.75e-06	0.000121694	Ax
s__Cutibacterium_avidum	Ax-3	-1.59791	0.465429	328	208	0.000674856	0.00655009	Ax
s__Cutibacterium_granulosum	Ax-3	-1.14772	0.416615	328	174	0.0062342	0.0328116	Ax
s__Malassezia_restricta	Ax-3	0.649982	0.25065	328	90	0.0100212	0.0435704	Ax
s__Corynebacterium_kroppenstedtii	Ax-4	6.88607	0.400557	328	113	1.63e-46	1.63e-44	Ax
s__Dermabacter_sp_HFH0086	Ax-4	-1.52062	0.415705	328	103	0.00029792	0.00496534	Ax
s__Cutibacterium_acnes	Ax-4	-1.50419	0.54979	328	285	0.00656719	0.0429045	Ax
s__Staphylococcus_epidermidis	Ax-5	5.34238	0.499446	328	242	8.67e-23	8.67e-21	Ax
s__Staphylococcus_lugdunensis	Ax-5	1.6232	0.349441	328	58	5.21e-06	0.000104258	Ax
s__Corynebacterium_tuberculostearicum	Ax-5	-1.50768	0.487317	328	275	0.00215534	0.0205227	Ax
s__Cutibacterium_acnes	Ax-5	-1.55861	0.530045	328	285	0.00351711	0.0241119	Ax
s__Dermabacter_sp_HFH0086	Ax-5	-1.14005	0.408074	328	103	0.00552316	0.0276158	Ax
s__Cutibacterium_acnes	Fo-2	-0.401247	0.0333468	395	395	9.63e-28	8.67e-26	Fo
s__Moraxella_osloensis	Fo-2	1.48969	0.192178	395	239	1.52e-13	6.85e-12	Fo
s__Micrococcus_luteus	Fo-2	1.18993	0.169231	395	270	2.04e-11	4.6e-10	Fo
s__Corynebacterium_matruchotii	Fo-2	0.849555	0.122946	395	54	2.03e-11	4.6e-10	Fo
s__Corynebacterium_pseudogenitalium	Fo-2	0.975343	0.147013	395	123	1.11e-10	2e-09	Fo
s__Staphylococcus_epidermidis	Fo-2	1.4652	0.231099	395	263	6.89e-10	1.03e-08	Fo
s__Brevibacterium_casei	Fo-2	0.672135	0.109759	395	46	2.45e-09	3.16e-08	Fo
s__Staphylococcus_hominis	Fo-2	1.03323	0.170223	395	102	3.29e-09	3.7e-08	Fo
s__Corynebacterium_accolens	Fo-2	1.01823	0.177819	395	111	2.06e-08	2.06e-07	Fo
s__Staphylococcus_caprae_capitis	Fo-2	0.959802	0.212479	395	168	8.36e-06	7.41e-05	Fo
s__Malassezia_globosa	Fo-2	0.649937	0.144249	395	114	9.06e-06	7.41e-05	Fo
s__Corynebacterium_tuberculostearicum	Fo-2	0.671167	0.159511	395	170	3.21e-05	0.000240661	Fo
s__Streptococcus_mitis_oralis_pneumoniae	Fo-2	0.296475	0.0891959	395	41	0.000990225	0.00636573	Fo
s__Cutibacterium_granulosum	Fo-2	0.688671	0.212323	395	201	0.00128278	0.00769667	Fo
s__Malassezia_restricta	Fo-2	0.426219	0.148765	395	384	0.00446955	0.0174895	Fo
s__Corynebacterium_kroppenstedtii	Fo-2	0.421289	0.147057	395	76	0.004465	0.0174895	Fo
s__Cutibacterium_acnes	Ps-2	-0.734399	0.0896305	392	390	5.06e-15	3.04e-13	Ps
s__Malassezia_restricta	Ps-2	1.42363	0.19437	392	375	1.63e-12	3.32e-11	Ps
s__Malassezia_globosa	Ps-2	1.39599	0.204159	392	205	3.57e-11	5.36e-10	Ps
s__Staphylococcus_epidermidis	Ps-2	1.60954	0.253124	392	127	5.79e-10	6.95e-09	Ps
s__Staphylococcus_caprae_capitis	Ps-2	1.27728	0.250179	392	142	5.19e-07	5.19e-06	Ps
s__Corynebacterium_pseudogenitalium	Ps-2	0.560855	0.118655	392	46	3.51e-06	2.64e-05	Ps
s__Corynebacterium_tuberculostearicum	Ps-2	0.861933	0.181832	392	78	3.22e-06	2.64e-05	Ps
s__Cutibacterium_granulosum	Ps-2	0.784004	0.190295	392	94	4.7e-05	0.000313595	Ps
s__Micrococcus_luteus	Ps-2	0.789328	0.232796	392	148	0.000776768	0.00358508	Ps
s__Staphylococcus_hominis	Ps-2	0.518642	0.159119	392	46	0.00121793	0.00521971	Ps
s__Cutibacterium_acnes	Sc-2	-0.426909	0.047016	389	387	6.97e-18	3.48e-16	Sc
s__Malassezia_restricta	Sc-2	1.52173	0.195266	389	369	7.61e-14	1.9e-12	Sc
s__Staphylococcus_epidermidis	Sc-2	1.29486	0.229966	389	117	3.5e-08	5.83e-07	Sc
s__Corynebacterium_tuberculostearicum	Sc-2	0.568546	0.115326	389	53	1.26e-06	1.58e-05	Sc
s__Moraxella_osloensis	Sc-2	0.918418	0.190624	389	86	2.1e-06	2.1e-05	Sc
s__Micrococcus_luteus	Sc-2	1.15171	0.261984	389	154	1.44e-05	0.000119821	Sc
s__Cutibacterium_granulosum	Sc-2	0.656524	0.159768	389	76	4.9e-05	0.000350114	Sc
s__Staphylococcus_caprae_capitis	Sc-2	1.06211	0.279653	389	185	0.000169645	0.00106028	Sc
s__Malassezia_globosa	Sc-2	0.53154	0.210094	389	114	0.0118308	0.0422529	Sc
s__Cutibacterium_acnes	Ub-2	-0.9471	0.0599773	395	395	9.97e-44	1.2e-41	Ub
s__Corynebacterium_tuberculostearicum	Ub-2	1.36217	0.18751	395	199	2.25e-12	1.35e-10	Ub
s__Micrococcus_luteus	Ub-2	1.70447	0.242163	395	320	1.15e-11	3.45e-10	Ub
s__Moraxella_osloensis	Ub-2	1.65675	0.234623	395	302	9.22e-12	3.45e-10	Ub
s__Corynebacterium_pseudogenitalium	Ub-2	1.18233	0.179648	395	169	1.51e-10	3.63e-09	Ub
s__Staphylococcus_epidermidis	Ub-2	1.50508	0.254564	395	254	7.62e-09	1.52e-07	Ub
s__Staphylococcus_haemolyticus	Ub-2	0.885186	0.156339	395	75	2.93e-08	5.03e-07	Ub
s__Staphylococcus_hominis	Ub-2	1.24128	0.251169	395	187	1.16e-06	1.54e-05	Ub
s__Corynebacterium_accolens	Ub-2	0.751542	0.155678	395	92	2.06e-06	2.47e-05	Ub
s__Malassezia_globosa	Ub-2	1.17179	0.249091	395	271	3.56e-06	3.88e-05	Ub
s__Corynebacterium_matruchotii	Ub-2	0.530435	0.115391	395	42	6.12e-06	6.12e-05	Ub
s__Streptococcus_mitis_oralis_pneumoniae	Ub-2	0.54703	0.12442	395	49	1.44e-05	0.000132554	Ub
s__Brevibacterium_casei	Ub-2	0.504193	0.135136	395	75	0.000220829	0.00176663	Ub
s__Kocuria_rhizophila	Ub-2	0.51472	0.143188	395	60	0.000375282	0.00235913	Ub
s__Finegoldia_magna	Ub-2	0.4203	0.117483	395	54	0.000393188	0.00235913	Ub
s__Stenotrophomonas_maltophilia	Ub-2	0.472134	0.133444	395	45	0.000452595	0.00258626	Ub
s__Malassezia_restricta	Ub-2	0.6133	0.179372	395	375	0.000699591	0.00369229	Ub
s__Staphylococcus_caprae_capitis	Ub-2	0.833557	0.244163	395	205	0.000707689	0.00369229	Ub
s__Corynebacterium_kroppenstedtii	Ub-2	0.426211	0.139925	395	95	0.00250082	0.0115423	Ub
s__Cutibacterium_granulosum	Ub-2	0.570235	0.201608	395	206	0.00492391	0.0203748	Ub
s__Cutibacterium_acnes	Vf-2	-1.03657	0.0585326	356	356	1.48e-50	3.32e-48	Vf
s__Moraxella_osloensis	Vf-2	2.28765	0.220523	356	328	3.95e-22	4.45e-20	Vf
s__Micrococcus_luteus	Vf-2	2.31288	0.226342	356	328	1.89e-21	1.42e-19	Vf
s__Prevotella_melaninogenica	Vf-2	0.814416	0.145104	356	54	4.42e-08	2.49e-06	Vf
s__Staphylococcus_haemolyticus	Vf-2	0.920345	0.167652	356	96	7.94e-08	3.57e-06	Vf
s__Kocuria_rhizophila	Vf-2	1.04535	0.194517	356	93	1.41e-07	5.28e-06	Vf
s__Veillonella_parvula	Vf-2	0.842571	0.159402	356	83	2.24e-07	6.99e-06	Vf
s__Stenotrophomonas_maltophilia	Vf-2	0.831485	0.157963	356	67	2.48e-07	6.99e-06	Vf
s__Brevibacterium_casei	Vf-2	0.928186	0.182154	356	120	5.7e-07	1.42e-05	Vf
s__Staphylococcus_hominis	Vf-2	1.14533	0.23282	356	229	1.36e-06	3.06e-05	Vf
s__Streptococcus_mitis_oralis_pneumoniae	Vf-2	0.973499	0.202099	356	137	2.25e-06	3.84e-05	Vf
s__Rothia_mucilaginosa	Vf-2	0.896472	0.185722	356	92	2.15e-06	3.84e-05	Vf
s__Streptococcus_sanguinis	Vf-2	0.764819	0.159181	356	78	2.33e-06	3.84e-05	Vf
s__Rothia_dentocariosa	Vf-2	0.818032	0.175815	356	100	4.67e-06	7e-05	Vf
s__Actinomyces_viscosus	Vf-2	0.463649	0.103441	356	46	1.05e-05	0.000147089	Vf
s__Acinetobacter_baumannii	Vf-2	0.58474	0.132002	356	52	1.3e-05	0.000171693	Vf
s__Corynebacterium_matruchotii	Vf-2	0.792914	0.180265	356	101	1.46e-05	0.000182326	Vf
s__Dermacoccus_sp_Ellin185	Vf-2	0.589993	0.136471	356	38	2.04e-05	0.000229508	Vf
s__Streptococcus_salivarius	Vf-2	0.589355	0.141068	356	55	3.77e-05	0.000385818	Vf
s__Streptococcus_parasanguinis	Vf-2	0.522157	0.127147	356	40	5.07e-05	0.000495691	Vf
s__Enterobacter_cloacae	Vf-2	0.50133	0.136227	356	43	0.000271083	0.00210323	Vf
s__Rothia_aeria	Vf-2	0.474034	0.140936	356	50	0.000863324	0.00607025	Vf
s__Corynebacterium_durum	Vf-2	0.388337	0.118639	356	51	0.00118247	0.00782517	Vf
s__Roseomonas_sp_B5	Vf-2	0.367785	0.11276	356	37	0.00122356	0.00786571	Vf
s__Staphylococcus_epidermidis	Vf-2	0.694925	0.221179	356	292	0.00182357	0.0105206	Vf
s__Finegoldia_magna	Vf-2	0.479791	0.155843	356	87	0.00224347	0.0120186	Vf
s__Corynebacterium_pseudogenitalium	Vf-2	0.551853	0.181188	356	265	0.00249843	0.0130732	Vf
s__Corynebacterium_jeikeium	Vf-2	0.33198	0.112285	356	60	0.00340038	0.0159393	Vf
s__Klebsiella_pneumoniae	Vf-2	0.339242	0.118824	356	36	0.00458392	0.0194601	Vf
s__Corynebacterium_tuberculostearicum	Vf-2	0.499494	0.182988	356	266	0.0066614	0.0267646	Vf
s__Streptococcus_infantis	Vf-2	0.291429	0.108114	356	36	0.00745242	0.027417	Vf
s__Acinetobacter_ursingii	Vf-2	0.273659	0.104527	356	40	0.00922711	0.0317507	Vf
s__Corynebacterium_kroppenstedtii	Vf-2	0.486042	0.186893	356	113	0.00974385	0.0319924	Vf
s__Acinetobacter_junii	Vf-2	0.401866	0.164131	356	68	0.0148513	0.0439678	Vf
