## Supplementary File 2 for "Large-scale skin metagenomics reveals extensive prevalence, coordination, and functional adaptation of skin microbiome dermotypes across body sites"

### Sheet: Kitome taxa
Kitome taxa
s__Achromobacter_piechaudii
s__Achromobacter_xylosoxidans
s__Acidovorax_ebreus
s__Alishewanella_agri
s__Anoxybacillus_flavithermus
s__Avian_endogenous_retrovirus_EAV_HP
s__Brachybacterium_paraconglomeratum
s__Brucella_pinnipedialis
s__Burkholderia_cenocepacia
s__Caldibacillus_debilis
s__Caulobacter_vibrioides
s__Delftia_acidovorans
s__Escherichia_coli
s__Fujinami_sarcoma_virus
s__Gardnerella_vaginalis
s__Haemophilus_parainfluenzae
s__Hyphomicrobium_zavarzinii
s__Janibacter_hoylei
s__Meiothermus_silvanus
s__Methanosaeta_concilii
s__Microbacterium_laevaniformans
s__Mycobacterium_phage_Rizal
s__Parachlamydia_acanthamoebae
s__Ralstonia_pickettii
s__Rhodopseudomonas_palustris
s__Rickettsia_felis
s__Salmonella_enterica
s__Serratia_liquefaciens
s__Sphingomonas_echinoides
s__Sphingomonas_melonis
s__Turicella_otitidis
s__Variovorax_paradoxus
s__Weeksella_virosa
s__Wheat_dwarf_virus
s__Bifidobacterium_thermophilum
s__Burkholderia_lata
s__Thermoanaerobacterium_thermosaccharolyticum
s__Alishewanella_aestuarii
s__Brachybacterium_muris
s__Brachybacterium_squillarum
s__Burkholderia_multivorans
s__Haemophilus_paraphrohaemolyticus
s__Haemophilus_haemolyticus
s__Haemophilus_influenzae
s__Haemophilus_sputorum
s__Haemophilus_parahaemolyticus
s__Hyphomicrobium_denitrificans
s__Microbacterium_barkeri
s__Rickettsia_parkeri
s__Rickettsia_bellii
s__Rickettsia_endosymbiont_of_Bemisia_tabaci
s__Serratia_marcescens
s__Bifidobacterium_longum
s__Bifidobacterium_adolescentis
s__Bifidobacterium_breve
s__Bifidobacterium_animalis
s__Bifidobacterium_asteroides
s__Bifidobacterium_dentium
s__Bifidobacterium_bifidum
s__Bifidobacterium_pseudolongum
